# Proprotein convertase activity regulates cumulus-oocyte-complex matrix integrity and cumulus cell migration during ovulation via a GDF9-dependent mechanism

**DOI:** 10.64898/2026.07.22.738304

**Authors:** Caroline E. Kratka, Ruixu Huang, Jeffrey Pea, Robin M. Skory, Christina D. King, Jiyang Zhang, Pawat Pattarawat, Caroline M. Milner, Anthony J. Day, Nicolas Plachta, Shuo Xiao, Birgit Schilling, Darryl L. Russell, Brittany A. Goods, Francesca E. Duncan

## Abstract

Cumulus cells have well-established roles early in ovulation but the key molecules that drive their behavior in later stages, leading to follicle rupture, remain underexplored. Here, we observed that inhibition of proprotein convertases (PCSKs) via a pan-inhibitor (PCI) impaired follicular rupture and disrupted the cumulus matrix integrity within intact follicles. Reduced cumulus cell adherence to the cumulus-oocyte-complex (COC) matrix was also observed in isolated COCs and notably occurred late during the maturation window without affecting oocyte maturation. Visualization of PCSK transcript and protein expression, as well as selective inhibition of specific PCSKs, determined that the observed phenotype in COCs is likely attributed to PCSK5A inhibition. We conducted bulk RNA-sequencing and proteomics of PCI-treated COCs which revealed that PCSK inhibition caused dysregulation of extracellular matrix organization, cell migration/adhesion, and TGF-β signaling pathways. Subsequent validation showed that this inhibition translated to disrupted matrix organization and altered migratory and adhesive behaviors in cumulus cells. The TGF-β ligand GDF9 has a predicted PCSK cleavage site, and supplementation with GDF9 rescued matrix integrity suggesting its role as a downstream substrate of PCSKs to regulate matrix organization. Altogether, this study identified PCSK5A and GDF9 as key regulators of COC matrix integrity and cumulus cell migration during late ovulation. These findings highlight novel factors required for follicle rupture which can be leveraged for the development of fertility therapeutics and contraceptives.
