## Supplementary material for "Proprotein convertase activity regulates cumulus-oocyte-complex matrix integrity and cumulus cell migration during ovulation via a GDF9-dependent mechanism": Sup File 3

### Sheet: Sheet1
Upregulated pathways in 8h PCI-treated COCs vs. 8h CTL COCs
Pathway	Source	Adjusted p-value	Genes	Category
Regulation of cell migration	GO Biological Process 2025	0.00102745	RET;CSF1R;IGSF8;GRN;CEMIP;SEMA7A;MCTP1;PLXND1;CITED2;SEMA3B;SEMA3G;ARID4A;RORA;PTN;VSIR;EGFR;ROBO1;PPP3CA;CLEC7A;PLAU;PDGFD;GNA12;CYP1B1;FLNA;PLXNA1;PTK2B;PHACTR1;PLXNA3;CARMIL1;ANXA1;IGFBP5;FZD4;SEMA4B;INSR;CAV1;PRKCA;PPP2R3A;F3;TGFBR1;TGFBR3;BMP2;SFRP2;MYADM;SGK1;FERMT2;VCL	Cell movement
Positive regulation of cell motility	GO Biological Process 2025	0.00356436	RET;IGSF8;CSF1R;GRN;CEMIP;SEMA7A;SEMA3B;SEMA3G;RORA;VSIR;EGFR;PPP3CA;PLAU;CLEC7A;PDGFD;PTK2B;CARMIL1;CAVIN1;FZD4;INSR;CAV1;SEMA4B;PRKCA;F3;TGFBR1;BMP2;MYADM;FERMT2	Cell movement
Cholesterol metabolism	KEGG 2021	3.5214e-05	ABCA1;SCARB1;MYLIP;LRP1;LPL;LIPA;SOAT1;STAR;VAPA;NPC2;ANGPTL4;LDLRAP1;LDLR	Lipid metabolism
Aldosterone synthesis and secretion	KEGG 2021	3.5214e-05	SCARB1;NPR1;HSD3B1;ITPR2;PRKCA;ATP1B2;ATP1A1;ATP1B1;NR4A2;LIPE;NR4A1;CREB3;PLCB3;STAR;PRKD3;CYP11A1;CAMK2G;LDLR	Lipid metabolism
Metabolism of lipids	Reactome 2024	3.03677e-09	SLC44A3;ACAA2;HEXB;INPPL1;RORA;PIK3C2G;AHR;LIPE;FADS2;SCP2;GM2A;FDXR;ME1;CYP1B1;HMGCS2;LDLRAP1;HADH;FADS1;ACOT9;NCOA2;PCYT1A;DGAT1;ELOVL5;ELOVL3;ELOVL6;ACSL4;SUMF1;ACLY;CYP2U1;PITPNM1;PRKD3;FDX1;PLBD1;AHRR;FAR1;ANGPTL4;SLC27A3;PLPP2;IDI1;ASAH1;SLC22A5;SGMS2;HACD3;ACAT2;SGPL1;CYP11A1;ALDH3B1;PSAP;SC5D;SCAP;SPTSSA;TBL1X;HAO2;ABCA1;OSBPL9;CYB5B;CTSA;B3GALNT1;BCHE;CHKA;OSBPL3;CAV1;HSD3B1;MBOAT1;PTPN1…	Lipid metabolism
Transport of small molecules	Reactome 2024	0.00463625	SCARB1;SLC44A3;ABCD2;TFRC;HFE;SLC40A1;VLDLR;LIPA;PCSK5;SLC8A1;SLC22A15;HEPH;EMB;LDLRAP1;SLC16A2;MYLIP;ABCC4;SLC2A13;ABCC5;SLC6A12;ATP1B2;ATP1B1;SOAT1;SLCO4A1;NPC2;SLC27A6;ANGPTL4;SGK1;SLC22A5;SLC43A2;ATP10D;DERL1;LPL;ATP10A;ATP1A1;SLC5A3;PRKAR2B;HMOX1;RIPK1;A2M;LDLR;SLC38A2;SLC36A4;CAMK2G;SLC38A5;SLC38A4;TRPM4;ABCA1;ABCA6;ABCA7;SLC8B1;CLCN5;SLC6A9;SLC26A7;FXYD6;FBXL5	Transport
Positive regulation of cell migration	GO Biological Process 2025	0.00460922	RET;IGSF8;SCARB1;CSF1R;GRN;CEMIP;SEMA7A;SPARC;SEMA3B;SEMA3G;RORA;VSIR;EGFR;PPP3CA;SYDE1;PLAU;CLEC7A;PDGFD;PTK2B;CLASP2;CARMIL1;FZD4;INSR;CAV1;SEMA4B;FN1;PRKCA;F3;TGFBR1;BMP2;GNPDA1;MYADM;RIN2;FERMT2	Cell movement
Biosynthesis of unsaturated fatty acids	KEGG 2021	0.00695106	FADS2;SCP2;ELOVL5;ELOVL3;ELOVL6;HACD3;FADS1	Lipid metabolism
Sphingolipid Metabolism	Reactome 2024	0.00111641	CTSA;CYB5B;B3GALNT1;ASAH1;HEXB;SGMS2;SGPP1;SUMF1;SGPL1;GM2A;VAPA;PRKD3;ALDH3B1;PSAP;SPTSSA;PLPP2;GLA	Lipid metabolism
Fatty acid elongation	KEGG 2021	0.00695106	ACAA2;ELOVL5;ELOVL3;PPT1;ELOVL6;HACD3;HADH	Lipid metabolism
Downregulated pathways in 8h PCI-treated COCs vs. 8h CTL COCs (RNAseq)
Pathway	Source	Adjusted p-value	Genes	Category
Endoplasmic reticulum unfolded protein response	GO Biological Process 2025	0.000995469	XBP1;SERP1;TBL2;SELENOS;TMBIM4;DERL3;EDEM2;EIF2AK3;BHLHA15;HERPUD1;MANF	Protein metabolism
Cellular response to transforming growth factor beta stimulus	GO Biological Process 2025	0.00402591	JUN;CITED1;ITGB5;HPGD;SMAD9;PTPRK;SMAD7;DAB2;BAMBI;ID1;ANKRD1;GCNT2;SOX9;SOX5	Signal transduction
ECM-receptor interaction	KEGG 2021	0.00486716	ITGB5;LAMB3;LAMA1;LAMA4;TNC;DMP1;LAMC2;THBS1;COL2A1;IBSP;ITGA11;COL6A3;ITGA5	Extracellular matrix organization
Focal adhesion	KEGG 2021	0.0104322	VAV3;PDGFRA;JUN;ITGB5;LAMB3;LAMA1;LAMA4;TNC;LAMC2;THBS1;COL2A1;CCND2;IBSP;ITGA11;COL6A3;FLNC;ITGA5;PAK3;RAF1	Cell adhesion
Extracellular matrix organization	Reactome 2024	0.000409798	COL16A1;ITGB5;PCOLCE2;LAMA1;LAMA4;COL12A1;TNC;DMP1;LAMC2;FGF2;FBLN2;THBS1;SCUBE3;IBSP;NCAM1;COL27A1;DST;LAMB3;MMP2;MMP12;COL2A1;MMP13;BMP1;LOX;P4HA2;COL7A1;ADAM12;ITGA11;COL6A3;ITGA5	Extracellular matrix organization
Assembly of collagen fibrils and other multimeric structures	Reactome 2024	0.0034323	COL27A1;COL2A1;MMP13;BMP1;DST;LOX;LAMB3;COL7A1;COL12A1;COL6A3;LAMC2	Extracellular matrix organization
Negative Regulation of SMAD Protein Signal Transduction	GO Biological Process 2025	0.000995	GREM1;XBP1;PDZD2;NOG;PPARG;LDLRAD4;SMAD6;SMAD7	Signal transduction
PI3K-Akt signaling pathway	KEGG 2021	0.0468674	ITGB5;LAMA1;LAMA4;LPAR1;TNC;LAMC2;FGF2;THBS1;FGF5;CCND2;BCL2L11;IBSP;CREB3L2;PDGFRA;LAMB3;MAGI2;NGF;EFNA1;COL2A1;CDK6;DDIT4;ITGA11;COL6A3;ITGA5;RAF1	Signal transduction
Signal transduction	Reactome 2024	0.000409798	VIPR1;KDM1A;NCF2;FAM13A;IHH;IRS2;IL1RAP;PRDM1;FNBP1L;HTR4;FGF2;ABHD12;FGF5;RGS4;GJA1;TUBB6;ADORA1;SOX9;RGS9;SOX4;TLE3;PDGFRA;COL27A1;DGKZ;TUBA4A;BCR;PYGO2;MYCN;ADAM12;MAML3;RAF1;OPTN;NGEF;PFN2;PDE1B;LPAR1;GPR83;DTX4;HCAR2;ABR;BCL2L11;FLRT2;FLRT3;PENK;ST3GAL4;NCKAP1L;FAM83B;JUN;JAG1;JUP;HTR1D;FZD9;SMAD9;NFATC1;ARHGAP28;ARHGAP27;SMAD6;ESR1;ESR2;SMAD7;FOSL1;ARHGAP31;DLG1;GDNF;BAMBI;ID1;CCDC88C;ID4;I…	Signal transduction
Collagen formation	Reactome 2024	0.00187163	COL16A1;COL27A1;DST;PCOLCE2;LAMB3;COL12A1;LAMC2;COL2A1;MMP13;BMP1;LOX;P4HA2;COL7A1;COL6A3	Extracellular matrix organization
Upregulated pathways in 12h PCI-treated COCs vs. 12h CTL COCs (RNAseq)
Pathway	Source	Adjusted p-value	Genes	Category
Aldosterone synthesis and secretion	KEGG 2021	0.00168891	SCARB1;NR4A1;PRKCB;NPR1;CYP11A1;HSD3B1;ITPR1;ITPR2;PRKD1;ATP1B1;CACNA1H;KCNK3	Lipid metabolism
Cortisol synthesis and secretion	KEGG 2021	0.00455326	MRAP;SCARB1;NR4A1;CYP11A1;HSD3B1;ITPR1;ITPR2;CACNA1H;KCNK3	Lipid metabolism
Pantothenate and CoA biosynthesis	KEGG 2021	0.0128884	VNN1;PANK1;VNN3;DPYD;BCAT1	Lipid metabolism
Ovarian steroidogenesis	KEGG 2021	0.0175852	SCARB1;CYP11A1;FSHR;INSR;HSD3B1;CYP1B1;HSD17B7	Lipid metabolism
Vascular Transport	GO BP 2025	0.0296497	SLC12A2;ABCC4;TFRC;SLC6A9;SLC2A13;INSR;SLC16A12;SLC16A2;SLC38A3;SLC5A3	Transport
Positive Regulation of Cell Migration	GO BP 2025	0.0296497	GRB7;SCARB1;CEMIP;ANGPT1;SEMA3D;INSR;SEMA3A;RDX;WNT5A;FN1;RORA;F3;CX3CL1;TGFBR1;PPP3CA;BMP2;CXCL12;PLAU;PDGFD;PTK2B;PRKD1;RIN2	Cell Movement
Regulation of Cell Migration	GO BP 2025	0.0296497	GRB7;CEMIP;SEMA3D;SEMA3A;RORA;CX3CL1;ROBO1;PPP3CA;PLAU;PDGFD;CYP1B1;PTK2B;PHACTR1;GLUL;PLXNA4;PLXNA3;IGFBP5;INSR;RDX;F3;TGFBR1;TGFBR3;FRMD5;BMP2;CXCL12;SFRP2;KIF26A;SGK1	Cell Movement
Metabolism of Lipids	Reactome 2024	0.00131686	ASAH1;GAL3ST1;ALAS1;ACAA2;INSIG1;RORA;PIK3C2G;SGMS2;HSD17B7;NPAS2;ARNTL;UGCG;GM2A;CYP11A1;ALDH3B1;PSAP;ME1;CYP1B1;SCAP;HMGCS2;TBL1X;ENPP6;HAO2;ABCA1;ARNT2;CHKA;GK;SRD5A1;ELOVL3;HSD3B1;ELOVL6;ACSL4;PTPN13;CYP2U1;FDX1;AHRR;PRKD1;SLC27A3;RGL1;PLPP2;LPIN3;LGMN	Signal transduction
Interleukin-2 Signaling	Reactome 2024	0.0314052	STAT5A;STAT5B;IL2RA;PTK2B	Lipid metabolism
Regulation of Lipid Metabolism by PPARalpha	Reactome 2024	0.0314052	ABCA1;ARNT2;ALAS1;ME1;AHRR;RORA;HMGCS2;TBL1X;RGL1;NPAS2;ARNTL
Downregulated pathways in 12h PCI-treated COCs vs. 12h CTL COCs (RNAseq)
Pathway	Source	Adjusted p-value	Genes	Category
Asparagine N-linked Glycosylation	46/306	1.7e-11	ARF4;MCFD2;KDELR1;RPN1;SEL1L;GMPPB;LMAN1;TUBB6;FUT8;TUBA1A;LMAN2;TMED3;MAN1C1;MLEC;MGAT2;NANS;YKT6;CHST8;PDIA3;TMED9;PMM1;EDEM1;GFPT2;SLC35C1;EDEM2;GFPT1;ANK2;ALG12;ARFGAP3;SPTB;DDOST;TUBB2B;RNF103;NAGK;DAD1;GORASP1;COL7A1;DOLPP1;KDELR2;KDELR3;CALR;COPG1;SEC24D;COPE;GNE;TUBA8	Protein modification
ECM-receptor interaction	KEGG 2021	3.36051e-07	LAMA5;ITGB5;LAMA1;ITGB3;ITGA2;ITGA1;TNC;DMP1;LAMC2;COL1A1;COL4A2;COL4A1;DAG1;COL6A3;SDC1;ITGAV;CD36;ITGA5;CD44	Extracellular matrix organization
Focal adhesion	KEGG 2021	0.00357157	VAV3;LAMA5;JUN;ITGB5;LAMA1;ITGB3;ITGA2;RASGRF1;ITGA1;TNC;LAMC2;IGF1;COL1A1;COL4A2;COL4A1;CAPN2;COL6A3;ITGAV;FLNC;ITGA5;PAK3	Cell adhesion
TGF-beta signaling pathway	KEGG 2021	0.00427202	ACVR1;TGFB1;FST;NOG;CHRD;INHBA;SMAD6;SMAD7;BMP4;ID1;ID4;ID3;NBL1	Signal transduction
Endoplasmic Reticulum Unfolded Protein Response (GO:0030968)	GO BP 2025	6.97033e-06	PARP6;XBP1;HSPA5;DERL3;EDEM2;EIF2AK3;BHLHA15;HERPUD1;MANF;SERP1;SELENOS;TMBIM4;CREB3L1;CDK5RAP3	Protein metabolism
Regulation of BMP Signaling Pathway (GO:0030510)	GO BP 2025	0.000858849	FST;HTRA3;NOG;CHRD;CRIM1;CHRDL2;PCSK6;SMAD6;FSTL1;HIPK2;SMAD7;BMP4;SCUBE3;TWSG1	Signal transduction
Extracellular Matrix Organization	Reactome 2024	7.65796e-13	COL18A1;LAMA5;ITGB5;PCOLCE2;LAMA1;COL11A1;ITGB3;COL12A1;TNC;NTN4;DMP1;LAMC2;NID1;SCUBE3;CTSL;DAG1;SERPINH1;CAPN2;ITGAV;NCAM1;JAM2;COL27A1;TGFB1;DST;ITGA2;ITGA1;P3H1;COL1A1;BMP4;MFAP5;MMP11;MMP14;MMP13;BMP1;COL4A2;LOX;P4HA1;COL4A1;P4HA2;P4HA3;COL7A1;MFAP2;SDC1;COL6A3;ITGA5;P4HB;CD44;PLEC	Extracellular matrix organization
Collagen Formation	Reactome 2024	5.1625e-10	COL18A1;COL27A1;DST;PCOLCE2;COL11A1;COL12A1;P3H1;LAMC2;COL1A1;MMP13;BMP1;COL4A2;LOX;P4HA1;CTSL;COL4A1;P4HA2;COL7A1;P4HA3;SERPINH1;COL6A3;P4HB;PLEC	Extracellular matrix organization
Non-integrin membrane-ECM Interactions	Reactome 2024	3.16616e-07	LAMA5;TGFB1;ITGB5;LAMA1;ITGB3;ITGA2;COL11A1;TNC;NTN4;LAMC2;COL1A1;COL4A2;COL4A1;DAG1;SDC1;ITGAV	Extracellular matrix organization
Laminin Interactions	Reactome 2024	2.31621e-06	COL18A1;LAMA5;COL4A2;LAMA1;COL4A1;ITGA2;COL7A1;ITGA1;LAMC2;ITGAV;NID1	Extracellular matrix organization
Common pathways between 8h PCI-treated COCs and 12h CTL COCs (RNAseq)
Pathway	Source	Adjusted p-value	Genes	Category
Positive Regulation of Intracellular Signal Transduction (GO:1902533)	GO BP 2025	1.76155e-05	RET;BCAR3;DDX3X;TFRC;THRA;IRS1;CITED2;HFE;RORA;ARHGAP6;ADRA1A;FAM110A;TRIM8;FGF5;GJA1;LGALS1;C1QBP;FLOT2;WLS;BOK;VAV3;EPHA4;PDGFRA;MEF2C;GPR37;PTGIS;RSAD2;SPHK1;ARRDC3;SHISA5;PRKCA;SOX11;TICAM1;F3;TGFBR1;TGFBR3;IL1A;MN1;IL23A;FSHR;TRAF5;RRAGD;TYRO3;PELI1;NUPR1;ALPK1;HBEGF;NFAT5;SLC20A1;LPAR1;TGFA;NOD1;BCL10;IQGAP1;ADRB2;NTS;EGFR;RASD2;BCL2L11;CLEC7A;PDGFD;GCNT2;HMOX1;FLNA;PTK2B;RIPK1;SASH1;TCF7L2…	Signal Transduction
Positive Regulation of Cell Migration (GO:0030335)	GO BP 2025	1.76155e-05	RET;SCARB1;NRP2;SPARC;RORA;LAMC2;ETS1;VSIR;FAM110A;PPP3CA;SYDE1;PLAU;C1QBP;SOX9;EPHA4;PDGFRA;SPHK1;PRKCA;F3;TGFBR1;RHOB;MYADM;NSMF;RIN2;HBEGF;IGSF8;GRN;CEMIP;SEMA7A;SEMA3B;NEDD9;EGFR;APELA;CLEC7A;PDGFD;GCNT2;HAS2;PTK2B;NCKAP1L;SASH1;CLASP2;CARMIL1;HSPA8;XBP1;FZD4;INSR;CAV1;SEMA4B;FN1;PLET1;SMOC2;BMP2;DAB2;GNPDA1;FERMT2	Cell migration
Positive Regulation of Cell Population Proliferation (GO:0008284)	GO BP 2025	0.00040415	BCAR3;VIPR1;KDM1A;IRS1;HILPDA;IRS2;LAMC2;FGF5;PPP3CA;GJA1;HMGN5;CCND2;MYC;CHP2;LONP1;SOX9;CAPN1;SOX4;EPHA4;PDGFRA;MEF2C;PRKCI;IL15;SPHK1;OSR1;SOX11;PRLR;TGFBR1;GREM1;TGFBR3;SFRP2;PHIP;CD47;HBEGF;GRN;TGFA;CSF2RB;PTN;EGFR;PTHLH;RASSF10;CLEC7A;PDGFD;GCNT2;HMOX1;HAS2;PTK2B;BRD9;TRPM4;TCF7L2;XBP1;INSR;FN1;FZD9;LIF;HMGA2;FOSL1;BMP2;NR4A3;GDNF;BAMBI;FAM98A;LGMN;BMPR1A	Cell Proliferaton
Wnt Signaling Pathway (GO:0016055)	GO BP 2025	0.00040415	FZD1;TCF7L2;RARG;TCF7L1;DDX3X;FZD4;LRRK2;CAV1;TCF7;DIXDC1;FZD9;LRP6;NR4A2;SFRP4;FRAT2;SFRP2;WNT11;CCDC88C;GPC4;FERMT2	Signal Transduction
Metabolism of Lipids	Reactome 2024	7.4e-10	ACAA2;INPPL1;RORA;AHR;GBA2;LIPE;FADS2;SCP2;FDXR;CYP1B1;HADH;FADS1;MFSD2A;ACOT9;DGAT1;ACSL4;RUFY1;ACLY;CYP2U1;PRKD3;FDX1;PLBD1;FAR1;SLC27A3;PLPP2;IDI1;SLC22A5;HACD3;ACAT2;SGPL1;CYP11A1;ALDH3B1;PSAP;SCAP;HAO2;HMGCLL1;ABCA1;OSBPL9;CTSA;B3GALNT1;CHKA;OSBPL3;CAV1;ACSF2;STAR;PPT1;DHCR7;RGL1;LGMN;SLC44A3;HEXB;HILPDA;PIK3C2G;GM2A;ACP6;ME1;ANKRD1;HMGCS2;LDLRAP1;NCOA2;CERS5;PCYT1A;PTGIS;ELOVL5;SPHK1;ELOVL3…	Lipid metabolism
Extracellular Matrix Organization	Reactome 2024	6.94e-06	SPARC;COL16A1;PCOLCE2;LAMA4;COL12A1;TNC;DMP1;LAMC2;F11R;FBLN2;HAPLN1;ADAMTS4;SCUBE3;EFEMP2;IBSP;SPP1;DMD;NCAM1;CAPN1;A2M;ADAMTS9;CRTAP;COL27A1;DST;LAMB3;LAMB2;MMP2;FN1;CASK;PRKCA;HSPG2;MMP12;COL3A1;BMP2;VCAN;COL2A1;MMP13;P4HA2;COL7A1;ADAM12;ITGA11;CD47;ITGA5	Extracellular matrix organization
Aldosterone synthesis and secretion	KEGG 2021	0.00112354	SCARB1;KCNJ5;NPR1;HSD3B1;ITPR2;ADCY3;PRKCA;ATP1B2;ATP1A1;ATP1B1;NR4A2;LIPE;NR4A1;CREB3;PLCB3;STAR;PRKD3;CYP11A1;CAMK4;CAMK2G;LDLR	Lipid metabolism
Pathways in cancer	KEGG 2021	0.00269373	RET;LAMC2;ETS1;GLI2;FGF5;CASP9;FRAT2;CCND2;MYC;SUFU;HEY2;PIM1;BDKRB2;PDGFRA;ARHGEF12;IL15;HGF;MMP2;PRKCA;TGFBR1;AR;PLCB3;IL23A;TRAF5;CKS2;PPARG;RAF1;LAMA4;TCF7;LPAR1;MGST1;ADCY3;TGFA;CSF2RB;EGFR;LRP6;BCL2L11;WNT11;GNA12;HMOX1;HES1;CAMK2G;FZD1;STAT5A;STAT5B;TCF7L2;JUN;EGLN3;TCF7L1;GSTM1;JAG1;GADD45B;LAMB3;NOS2;FZD4;LAMB2;PTCH1;FN1;FZD9;ESR2;GADD45G;HEYL;BMP2;NFE2L2	Cancer
Cholesterol metabolism	KEGG 2021	0.00289246	ABCA1;SCARB1;MYLIP;LRP1;LPL;LIPA;SOAT1;STAR;VAPA;NPC2;ANGPTL4;LDLRAP1;LDLR	Lipid metabolism
Focal adhesion	KEGG 2021	0.0141541	LAMA4;TNC;LAMC2;EGFR;ARHGAP35;CCND2;IBSP;PDGFD;SPP1;FLNA;FLNC;PAK3;VAV3;PDGFRA;JUN;LAMB3;CAV2;LAMB2;HGF;CAV1;FN1;PRKCA;PARVA;COL2A1;ITGA11;ITGA5;RAF1;VCL	Cell adhesion
Pathways enriched in 10h CTL COCs (Proteomics)
Pathway	Source	Adjusted p-value	Genes	Category
Cytoplasmic translation	GO BP 2025	4.68278e-46	EIF4A2;EIF4A1;RPL30;RPL3;RPL12;RPLP0;RPL11;RPL10A;RPL8;RPL6;RPS4X;RPS14;RPS16;RPS15A;RPS19;RACK1;RPL14;RPS3;RPS2;RPS11;RPS27A;RPS10;RPS13;RPS12;RPS9;RPS8;RPL22;RPS6;RPSA;RPS3A;RPS26;RPS25;EEF1D;RPL27A;RPL27	Translation
Macromolecule biosynthetic process	GO BP 2025	7.60931e-30	RPL30;RPL3;RPL12;RPLP0;RPL11;RPL8;RPL10A;RPL6;RPS4X;RPS14;RPS16;RPS15A;RPS19;RPL14;RPS2;RPS11;RPS27A;RPS10;RPS13;RPS12;RPS8;RPS6;RPL22;RPSA;RPS3A;EEF2;EEF1A1;RPS26;EEF1G;RPS25;EEF1D;RPL27A;RPL27	Metabolism
Protein metabolic process	GO BP 2025	8.40424e-17	RPL30;RPL3;RPL12;RPLP0;RPL11;RPL8;RPL10A;RPL6;HSPD1;RPS4X;RPS14;UCHL1;RPS16;RPS15A;RPS19;RPL14;RPS2;RPS11;RPS27A;RPS10;RPS13;RPS12;HSP90AA1;RPS8;RPS6;RPL22;RPSA;RPS3A;EEF1A1;RPS26;RPS25;RPL27A;RPL27;CALR	Metabolism
Ribosome biogenesis	GO BP 2025	1.09585e-13	RPS9;RPS8;RPS6;RPL11;RPS3A;RPS4X;RPS14;RPS25;RPS16;RPS15A;RPS19;RPL14;RPL27;RPS11;RPS27A;RPS13;RAN;RPS12	Metabolism
Ribosome	KEGG 2021	7.91068e-35	RPL30;RPL3;RPL12;RPLP0;RPL11;RPL8;RPL10A;RPL6;RPS4X;RPS14;RPS16;RPS15A;RPS19;RACK1;RPS3;RPL14;RPS2;RPS11;RPS27A;RPS10;RPS13;RPS12;RPS9;RPS8;RPS6;RPL22;RPSA;RPS3A;RPS26;RPS25;RPL27A;RPL27	Translation
Glycolysis / gluconeogenesis	KEGG 2021	1.43063e-06	LDHB;LDHA;TPI1;PKM;ALDH2;PGK1;ENO1;GAPDH	Metabolism
Pyruvate metabolism	KEGG 2021	3.07064e-05	LDHB;LDHA;PKM;ALDH2;MDH1;MDH2	Metabolism
Antigen processing and presentation	KEGG 2021	0.000395649	PDIA3;HSPA8;HSP90AA1;HSP90AB1;HSPA5;CALR	Immune
Eukaryotic translation initiation	KEGG 2021	2.72376e-42	EIF4A2;EIF4A1;RPL30;RPL3;RPL12;RPLP0;RPL11;RPL10A;RPL8;RPL6;RPS4X;RPS14;RPS16;RPS15A;RPS19;RPL14;RPS3;RPS2;RPS11;RPS27A;RPS10;RPS13;RPS12;RPS9;RPS8;RPL22;RPS6;RPSA;RPS3A;RPS26;RPS25;RPL27A;RPL27;PABPC1	Translation
Nonsense-mediated decay (NMD)	Reactome 2024	2.52885e-41	RPL30;RPL3;RPL12;EIF4A3;RPLP0;RPL11;RPL10A;RPL8;RPL6;RPS4X;RPS14;RPS16;RPS15A;RPS19;RPL14;RPS3;RPS2;RPS11;RPS27A;RPS10;RPS13;RPS12;RPS9;RPS8;RPL22;RPS6;RPSA;RPS3A;RPS26;RPS25;RPL27A;RPL27;PABPC1	Surveillance
	Reactome 2024
